# Abundant expression of maternal siRNAs is a conserved feature of seed development

**DOI:** 10.1101/866806

**Authors:** Jeffrey W. Grover, Diane Burgess, Timmy Kendall, Abdul Baten, Suresh Pokhrel, Graham J. King, Blake C. Meyers, Michael Freeling, Rebecca A. Mosher

**Affiliations:** Department of Molecular and Cellular Biology, The University of Arizona, Tucson, AZ, 85721 USA; Department of Plant and Microbial Biology, The University of California, Berkeley, CA, 94720 USA; The School of Plant Sciences, The University of Arizona, Tucson, AZ, 85721 USA; Southern Cross Plant Science, Southern Cross University, Lismore, NSW, 2480 AUS; AgResearch Ltd, Grasslands Research Centre, Palmerston North, New Zealand; Donald Danforth Plant Science Center, St. Louis, MO 63132 USA; Division of Plant Sciences, University of Missouri – Columbia, Columbia, MO 65211 USA; Bio5 Institute, The University of Arizona, Tucson, AZ, 85721 USA

## Abstract

Small RNAs are abundant in plant reproductive tissues, especially 24-nt short interfering (si)RNAs. Most 24-nt siRNAs are dependent on RNA Pol IV and RDR2, and establish DNA methylation at thousands of genomic loci in a process called RNA-directed DNA methylation (RdDM). In *Brassica rapa*, RdDM is required in the maternal sporophyte for successful seed development. Here we demonstrate that a small number of siRNA loci account for over 90% of siRNA expression during *B. rapa* seed development. These loci exhibit unique characteristics with regard to their copy number and association with genomic features, but they resemble canonical 24-nt siRNA loci in their dependence on RNA Pol IV/RDR2 and role in RdDM. These loci are expressed in ovules before fertilization and in the seed coat, embryo, and endosperm following fertilization. We observed a similar pattern of 24-nt siRNA expression in diverse angiosperms despite rapid sequence evolution at siren loci. In the endosperm, siren siRNAs show a marked maternal bias, and siren expression in maternal sporophytic tissues is required for siren siRNA accumulation. Together these results demonstrate that seed development occurs under the influence of abundant maternal siRNAs that might be transported to, and function in, filial tissues.
