## Supplemental Tables S2-S6 for "Abundant expression of maternal siRNAs is a conserved feature of seed development"

### Sheet: Table S2
Supplementary Table 2. R-o-18 Small RNA Sequencing Samples
SRA Accession	Genotype	Sample	Facility	Instrument	Kit	Adapter Sequence	De-multiplexed Reads	Adapter and q>20 Trimming	rfam B rapa Filtered	rfam A thaliana Filtered	A thaliana CM Filtered	19-26 Filtered	Aligned (R-o-18)
SRR5886882	nrpd1-2	nrpd1 ovules 1	University of Missouri DNA Core Facility	HiSeq 2500	NebNext Small RNA	AGATCGGAAGAGCACACGTCTGAACTCCAGTCAC	Core-trimmed	2756908	1877358	1816581	1750542	427426	195700
SRR5886883	nrpd1-2	nrpd1 ovules 2	University of Missouri DNA Core Facility	HiSeq 2500	NebNext Small RNA	AGATCGGAAGAGCACACGTCTGAACTCCAGTCAC	Core-trimmed	5694944	3795210	3669641	3569112	950690	478913
SRR5886884	nrpd1-2	nrpd1 ovules 3	University of Missouri DNA Core Facility	HiSeq 2500	NebNext Small RNA	AGATCGGAAGAGCACACGTCTGAACTCCAGTCAC	Core-trimmed	7595526	5177615	4966243	4801743	1233472	554987
SRR5886879	nrpe1-1	nrpe1 ovules 1	University of Missouri DNA Core Facility	HiSeq 2500	NebNext Small RNA	AGATCGGAAGAGCACACGTCTGAACTCCAGTCAC	Core-trimmed	520563	426418	419088	411899	239544	156436
SRR5886880	nrpe1-1	nrpe1 ovules 2	University of Missouri DNA Core Facility	HiSeq 2500	NebNext Small RNA	AGATCGGAAGAGCACACGTCTGAACTCCAGTCAC	Core-trimmed	77905022	61571187	60456285	58873011	32712673	21204895
SRR5886881	nrpe1-1	nrpe1 ovules 3	University of Missouri DNA Core Facility	HiSeq 2500	NebNext Small RNA	AGATCGGAAGAGCACACGTCTGAACTCCAGTCAC	Core-trimmed	15732297	12917891	12656069	12389149	7212687	4790725
SRR5886877	rdr2-2	rdr2-2 ovules 1	University of Missouri DNA Core Facility	HiSeq 2500	NebNext Small RNA	AGATCGGAAGAGCACACGTCTGAACTCCAGTCAC	Core-trimmed	11678339	7997464	7683776	7404619	1247695	520715
SRR5886891	R-o-18	WT ovules 1	University of Missouri DNA Core Facility	HiSeq 2500	NebNext Small RNA	AGATCGGAAGAGCACACGTCTGAACTCCAGTCAC	Core-trimmed	5133386	4079262	4003094	3920498	1768852	1137470
SRR5886892	R-o-18	WT ovules 2	University of Missouri DNA Core Facility	HiSeq 2500	NebNext Small RNA	AGATCGGAAGAGCACACGTCTGAACTCCAGTCAC	Core-trimmed	12712294	11129332	11048674	10946184	8789049	5352813
SRR5886893	R-o-18	WT ovules 3	University of Missouri DNA Core Facility	HiSeq 2500	NebNext Small RNA	AGATCGGAAGAGCACACGTCTGAACTCCAGTCAC	Core-trimmed	919196	738316	724691	712916	441737	292101
SRR5885279	R-o-18	14dpf seed 1	University of Missouri DNA Core Facility	HiSeq 2500	NebNext Small RNA	AGATCGGAAGAGCACACGTCTGAACTCCAGTCAC	Core trimmed	29799651	24656607	24412017	24188087	6260530	3985778
SRR5885280	R-o-18	14dpf seed 2	University of Missouri DNA Core Facility	HiSeq 2500	NebNext Small RNA	AGATCGGAAGAGCACACGTCTGAACTCCAGTCAC	Core trimmed	31231936	28447269	28273538	28139718	16301219	11395616
SRR5885283	R-o-18	14dpf seed 3	University of Missouri DNA Core Facility	HiSeq 2500	NebNext Small RNA	AGATCGGAAGAGCACACGTCTGAACTCCAGTCAC	Core trimmed	7927217	6972441	6925762	6880149	2848132	1915209
SRR10415509	R-o-18	10dpf seed 1	University of Missouri DNA Core Facility	NextSeq 500	NebNext Small RNA	AGATCGGAAGAGCACACGTCTGAACTCCAGTCAC	24995377	24971392	17492738	17180431	16822276	12301859	7821252
SRR10415508	R-o-18	10dpf seed 2	University of Missouri DNA Core Facility	NextSeq 500	NebNext Small RNA	AGATCGGAAGAGCACACGTCTGAACTCCAGTCAC	22446434	22419411	17265028	17027960	16675572	13042906	8620004
SRR10415492	R-o-18	10dpf seed 3	University of Missouri DNA Core Facility	NextSeq 500	NebNext Small RNA	AGATCGGAAGAGCACACGTCTGAACTCCAGTCAC	22267308	22242967	15496124	15250125	15241831	10881790	7124557
SRR10415423	R-o-18	17dpf upper seed coat 1	University of Missouri DNA Core Facility	NextSeq 500	NebNext Small RNA	AGATCGGAAGAGCACACGTCTGAACTCCAGTCAC	22952505	22934409	13962114	13844150	13716309	2814878	1920263
SRR10415412	R-o-18	17dpf upper seed coat 2	University of Missouri DNA Core Facility	NextSeq 500	NebNext Small RNA	AGATCGGAAGAGCACACGTCTGAACTCCAGTCAC	21571334	21559415	16890502	16831383	16752030	13047840	9364995
SRR10415501	R-o-18	17dpf endosperm 1	University of Missouri DNA Core Facility	NextSeq 500	NebNext Small RNA	AGATCGGAAGAGCACACGTCTGAACTCCAGTCAC	14782390	14773556	9356876	9256739	9150857	4629441	2713947
SRR10415500	R-o-18	17dpf endosperm 2	University of Missouri DNA Core Facility	NextSeq 500	NebNext Small RNA	AGATCGGAAGAGCACACGTCTGAACTCCAGTCAC	23412918	23399717	14976685	14842595	14682565	6675653	4069979
SRR10415499	R-o-18	17dpf endosperm 3	University of Missouri DNA Core Facility	NextSeq 500	NebNext Small RNA	AGATCGGAAGAGCACACGTCTGAACTCCAGTCAC	14579403	14568587	9799518	9696522	9582053	4417139	2571983
SRR10415498	R-o-18	17dpf embryo 1	University of Missouri DNA Core Facility	NextSeq 500	NebNext Small RNA	AGATCGGAAGAGCACACGTCTGAACTCCAGTCAC	21823191	21805153	17331591	17131526	16669386	13647298	9105255
SRR10415497	R-o-18	17dpf embryo 2	University of Missouri DNA Core Facility	NextSeq 500	NebNext Small RNA	AGATCGGAAGAGCACACGTCTGAACTCCAGTCAC	26629773	26595133	21354966	21171205	20686843	16264420	10759929
SRR10415496	R-o-18	17dpf embryo 3	University of Missouri DNA Core Facility	NextSeq 500	NebNext Small RNA	AGATCGGAAGAGCACACGTCTGAACTCCAGTCAC	21903128	21869349	16665198	16489461	16043107	11875742	7910825
SRR10415437	R-o-18	19 dpf seeds 1	University of Arizona Genetics Core	NextSeq 500	NebNext Small RNA	AGATCGGAAGAGCACACGTCTGAACTCCAGTCAC	28893191	20180314	19887274	19871373	19799751	19036414	13432042
SRR10415436	R-o-18	19 dpf seeds 2	University of Arizona Genetics Core	NextSeq 500	NebNext Small RNA	AGATCGGAAGAGCACACGTCTGAACTCCAGTCAC	31134374	20981170	20275648	20241663	20155018	18692431	13342559
SRR10415435	R-o-18	19 dpf seeds 3	University of Arizona Genetics Core	NextSeq 500	NebNext Small RNA	AGATCGGAAGAGCACACGTCTGAACTCCAGTCAC	23122586	18468952	17623886	17575724	17482137	15486626	10987097
SRR10415433	R-o-18	24 dpf seeds 1	University of Arizona Genetics Core	NextSeq 500	NebNext Small RNA	AGATCGGAAGAGCACACGTCTGAACTCCAGTCAC	24464975	18311649	17478444	17443144	17354750	15996699	11337743
SRR10415432	R-o-18	24 dpf seeds 2	University of Arizona Genetics Core	NextSeq 500	NebNext Small RNA	AGATCGGAAGAGCACACGTCTGAACTCCAGTCAC	23232027	17745438	16471981	16426868	16327907	14361446	10009632
SRR10415431	R-o-18	24 dpf seeds 3	University of Arizona Genetics Core	NextSeq 500	NebNext Small RNA	AGATCGGAAGAGCACACGTCTGAACTCCAGTCAC	25757496	18879595	17891048	17846370	17744490	16126767	11385183
SRR10415430	R-o-18	WT Leaves 1	University of Arizona Genetics Core	NextSeq 500	NebNext Small RNA	AGATCGGAAGAGCACACGTCTGAACTCCAGTCAC	27441990	18587605	15091265	13620424	11287267	7723940	3856250
SRR10415429	R-o-18	WT Leaves 2	University of Arizona Genetics Core	NextSeq 500	NebNext Small RNA	AGATCGGAAGAGCACACGTCTGAACTCCAGTCAC	33992611	17329738	14029339	12546483	10760298	8098102	4239562
SRR10415428	R-o-18	WT Leaves 3	University of Arizona Genetics Core	NextSeq 500	NebNext Small RNA	AGATCGGAAGAGCACACGTCTGAACTCCAGTCAC	29436807	15063622	12714829	11793856	9856883	7197580	3343950
SRR10415427	rdr2-2	rdr2-2 Leaves 1	University of Arizona Genetics Core	NextSeq 500	NebNext Small RNA	AGATCGGAAGAGCACACGTCTGAACTCCAGTCAC	23948191	8116260	6116778	4936673	3703654	2045432	612979
SRR10415426	rdr2-2	rdr2-2 Leaves 2	University of Arizona Genetics Core	NextSeq 500	NebNext Small RNA	AGATCGGAAGAGCACACGTCTGAACTCCAGTCAC	72736004	68189979	45128988	36261009	29520492	2161232	748996
SRR10415425	rdr2-2	rdr2-2 Leaves 3	University of Arizona Genetics Core	NextSeq 500	NebNext Small RNA	AGATCGGAAGAGCACACGTCTGAACTCCAGTCAC	23425493	21679133	15149629	12340739	9634479	1603551	556514
SRR10415424	rdr2-2	rdr2-2 ovules 2	University of Arizona Genetics Core	NextSeq 500	NebNext Small RNA	AGATCGGAAGAGCACACGTCTGAACTCCAGTCAC	28930149	9470521	7548069	7403617	7214225	4112231	1631689
SRR10415422	rdr2-2	rdr2-2 ovules 3	University of Arizona Genetics Core	NextSeq 500	NebNext Small RNA	AGATCGGAAGAGCACACGTCTGAACTCCAGTCAC	20326443	1966005	1542811	1487516	1438138	1096467	453232
SRR10564902	R-o-18	WT Anther 1	University of Delaware DNA Sequencing & Genotyping Center	HiSeq 2500	TruSeq Small RNA	TGGAATTCTCGGGTGCCAAGGAACTCCAGTCAC	37234033	31352950	21601850	20145057	19950315	14619760	2469832
SRR10564903	R-o-18	WT Anther 2	University of Delaware DNA Sequencing & Genotyping Center	HiSeq 2500	TruSeq Small RNA	TGGAATTCTCGGGTGCCAAGGAACTCCAGTCAC	17582070	13915555	11175435	10941637	10893070	8994379	700726
SRR10564904	R-o-18	WT Anther 3	University of Delaware DNA Sequencing & Genotyping Center	HiSeq 2500	TruSeq Small RNA	TGGAATTCTCGGGTGCCAAGGAACTCCAGTCAC	28771880	25071277	20593014	19811355	19685001	16362470	1728843
SRR10564905	rdr2-2	rdr2-2 Anther 1	University of Delaware DNA Sequencing & Genotyping Center	HiSeq 2500	TruSeq Small RNA	TGGAATTCTCGGGTGCCAAGGAACTCCAGTCAC	29528427	23723593	19382159	19039712	18979861	15741496	1152127
SRR10564906	rdr2-2	rdr2-2 Anther 2	University of Delaware DNA Sequencing & Genotyping Center	HiSeq 2500	TruSeq Small RNA	TGGAATTCTCGGGTGCCAAGGAACTCCAGTCAC	28716510	16317166	14678064	14531355	14488569	12592668	1278746

### Sheet: Table S3
Supplementary Table 3. R-o-18xR500 Reciprocal Crosses Small RNA Sequencing Samples
SRA Accession	Genotype	Sample	Facility	Instrument	Kit	Adapter Sequence	De-multiplexed Reads	Adapter and q>20 Trimming	rfam B rapa Filtered	rfam A thaliana Filtered	A thaliana CM Filtered	19-26 Filtered	Aligned (R-o-18 + R500)	Notes
SRR10415443	R-o-18 x R-o-18	Embryo 1	University of Arizona Genetics Core	NextSeq 500	NebNext Small RNA	AGATCGGAAGAGCACACGTCTGAACTCCAGTCAC	21304038	18932762	11825993	11586134	11316649	4763845	2997461
SRR10415442	R-o-18 x R-o-18	Embryo 2	University of Arizona Genetics Core	NextSeq 500	NebNext Small RNA	AGATCGGAAGAGCACACGTCTGAACTCCAGTCAC	16203619	15411465	10475497	10270839	10041510	3997239	2638766
SRR10415441	R-o-18 x R-o-18	Embryo 3	University of Arizona Genetics Core	NextSeq 500	NebNext Small RNA	AGATCGGAAGAGCACACGTCTGAACTCCAGTCAC	18581017	17392637	10813937	10540843	10252095	2083763	1350127
SRR10415440	R-o-18 x R-o-18	Endosperm 1	University of Arizona Genetics Core	NextSeq 500	NebNext Small RNA	AGATCGGAAGAGCACACGTCTGAACTCCAGTCAC	15929692	13348949	8658736	8513963	8448021	3704412	2316865
SRR10415439	R-o-18 x R-o-18	Endosperm 2	University of Arizona Genetics Core	NextSeq 500	NebNext Small RNA	AGATCGGAAGAGCACACGTCTGAACTCCAGTCAC	14379474	6775034	4755060	4687915	4662855	2511017	1554332
SRR10415438	R-o-18 x R-o-18	Endosperm 3	University of Arizona Genetics Core	NextSeq 500	NebNext Small RNA	AGATCGGAAGAGCACACGTCTGAACTCCAGTCAC	17517609	7587715	5596165	5524692	5497473	3165692	1964438
SRR10415488	R-o-18 x R500	Embryo 1	University of Arizona Genetics Core	NextSeq 500	NebNext Small RNA	AGATCGGAAGAGCACACGTCTGAACTCCAGTCAC	19451699	14313584	10539412	10399890	10198813	5472154	3711762
SRR10415462	R-o-18 x R500	Embryo 2	University of Arizona Genetics Core	NextSeq 500	NebNext Small RNA	AGATCGGAAGAGCACACGTCTGAACTCCAGTCAC	17738484	13236812	9930614	9813618	9644085	5771020	3827550
SRR10415461	R-o-18 x R500	Embryo 3	University of Arizona Genetics Core	NextSeq 500	NebNext Small RNA	AGATCGGAAGAGCACACGTCTGAACTCCAGTCAC	79531317	54259590	42041678	41614625	40813825	25233800	16378551
SRR10415460	R-o-18 x R500	Endosperm 1	University of Arizona Genetics Core	NextSeq 500	NebNext Small RNA	AGATCGGAAGAGCACACGTCTGAACTCCAGTCAC	18423507	8110347	6498033	6437409	6407780	4519097	2863195
SRR10415459	R-o-18 x R500	Endosperm 2	University of Arizona Genetics Core	NextSeq 500	NebNext Small RNA	AGATCGGAAGAGCACACGTCTGAACTCCAGTCAC	12299416	9369992	5194732	5100161	5051442	1335009	842768
SRR10415458	R-o-18 x R500	Endosperm 3	University of Arizona Genetics Core	NextSeq 500	NebNext Small RNA	AGATCGGAAGAGCACACGTCTGAACTCCAGTCAC	21457408	7853413	6208609	6142084	6108532	4532828	2930794
SRR10415457	R-o-18 x R500	Upper seed coat 1	University of Arizona Genetics Core	NextSeq 500	NebNext Small RNA	AGATCGGAAGAGCACACGTCTGAACTCCAGTCAC	22683616	13172127	11666312	11624095	11592603	10010904	6910015
SRR10415455	R-o-18 x R500	Upper seed coat 2	University of Arizona Genetics Core	NextSeq 500	NebNext Small RNA	AGATCGGAAGAGCACACGTCTGAACTCCAGTCAC	12150534	6153750	5692818	5679490	5666477	5178232	3553074
SRR10415454	R-o-18 x R500	Upper seed coat 3	University of Arizona Genetics Core	NextSeq 500	NebNext Small RNA	AGATCGGAAGAGCACACGTCTGAACTCCAGTCAC	5606694	449746	393619	392371	390960	209820	132960	Sample excluded from analysis due to low read depth
SRR10415453	R500 x R-o-18	Embryo 1	University of Arizona Genetics Core	NextSeq 500	NebNext Small RNA	AGATCGGAAGAGCACACGTCTGAACTCCAGTCAC	30008027	20102408	16145967	15982271	15697125	10614664	6902697
SRR10415452	R500 x R-o-18	Embryo 2	University of Arizona Genetics Core	NextSeq 500	NebNext Small RNA	AGATCGGAAGAGCACACGTCTGAACTCCAGTCAC	19177977	13498573	9568935	9421003	9218293	4422548	2839664
SRR10415451	R500 x R-o-18	Embryo 3	University of Arizona Genetics Core	NextSeq 500	NebNext Small RNA	AGATCGGAAGAGCACACGTCTGAACTCCAGTCAC	19440578	13371656	10228997	10102717	9934593	5413210	3466877
SRR10415450	R500 x R-o-18	Endosperm 1	University of Arizona Genetics Core	NextSeq 500	NebNext Small RNA	AGATCGGAAGAGCACACGTCTGAACTCCAGTCAC	21953959	9019200	6305967	6176379	6138024	3372558	2110882
SRR10415449	R500 x R-o-18	Endosperm 2	University of Arizona Genetics Core	NextSeq 500	NebNext Small RNA	AGATCGGAAGAGCACACGTCTGAACTCCAGTCAC	15658934	6920158	4888869	4803747	4770660	2529634	1496259
SRR10415448	R500 x R-o-18	Endosperm 3	University of Arizona Genetics Core	NextSeq 500	NebNext Small RNA	AGATCGGAAGAGCACACGTCTGAACTCCAGTCAC	37650493	29272963	18423268	17950976	17844079	7164319	4435893
SRR10415447	R500 x R-o-18	Upper seed coat 1	University of Arizona Genetics Core	NextSeq 500	NebNext Small RNA	AGATCGGAAGAGCACACGTCTGAACTCCAGTCAC	17860321	11263231	9404306	9365715	9331989	7271067	5072295
SRR10415446	R500 x R-o-18	Upper seed coat 2	University of Arizona Genetics Core	NextSeq 500	NebNext Small RNA	AGATCGGAAGAGCACACGTCTGAACTCCAGTCAC	22345486	16528861	14878252	14844480	14813711	13274361	9632753
SRR10415444	R500 x R-o-18	Upper seed coat 3	University of Arizona Genetics Core	NextSeq 500	NebNext Small RNA	AGATCGGAAGAGCACACGTCTGAACTCCAGTCAC	18415966	7388682	6579191	6562941	6548953	5864115	3950459
SRR10415443	R500 x R500	Embryo 1	University of Arizona Genetics Core	NextSeq 500	NebNext Small RNA	AGATCGGAAGAGCACACGTCTGAACTCCAGTCAC	23473740	21476990	17492735	17355600	17090934	11811312	7649722
SRR10415442	R500 x R500	Embryo 2	University of Arizona Genetics Core	NextSeq 500	NebNext Small RNA	AGATCGGAAGAGCACACGTCTGAACTCCAGTCAC	14127924	13214157	9778712	9651704	9472809	5182531	3489096
SRR10415441	R500 x R500	Embryo 3	University of Arizona Genetics Core	NextSeq 500	NebNext Small RNA	AGATCGGAAGAGCACACGTCTGAACTCCAGTCAC	19269639	17117875	11661229	11512388	11282216	5609095	3738149
SRR10415440	R500 x R500	Endosperm 1	University of Arizona Genetics Core	NextSeq 500	NebNext Small RNA	AGATCGGAAGAGCACACGTCTGAACTCCAGTCAC	20495196	14451557	10091231	9945487	9883188	5632009	3583253
SRR10415439	R500 x R500	Endosperm 2	University of Arizona Genetics Core	NextSeq 500	NebNext Small RNA	AGATCGGAAGAGCACACGTCTGAACTCCAGTCAC	20521919	15955288	9866905	9718042	9665228	3624321	2351676
SRR10415438	R500 x R500	Endosperm 3	University of Arizona Genetics Core	NextSeq 500	NebNext Small RNA	AGATCGGAAGAGCACACGTCTGAACTCCAGTCAC	20270016	9480491	6384972	6264532	6226087	2553700	1429222

### Sheet: Table S4
Supplementary Table 4. Public Small RNA Sequencing Datasets
Arabidopsis thaliana
SRA Accession	Publication	Genotype	Sample	Instrument	Adapter Sequence	Reads	Trimmed Reads (19-26nt)	rfam Filtered	Chloroplast + Mitochondria Filtered	Aligned
SRR185818	Autran et al. 2011	Col-0	WT Ovule 1	Genome Analyzer	TCGTATGCCGTCTTCTGCTTG	5298146	3854578	3635971	3507607	2364780
SRR7188962	Baldrich et al. 2019	Col-0	WT Leaf 1	NextSeq 500	AGATCGGAAGAGCACACGTCTGAACTCCAGTCAC	38249319	30079388	28593422	25038613	16197760
SRR7188963	Baldrich et al. 2019	Col-0	WT Leaf 2	NextSeq 500	AGATCGGAAGAGCACACGTCTGAACTCCAGTCAC	13667391	8069337	7446528	6653816	4190713
SRR7188964	Baldrich et al. 2019	Col-0	WT Leaf 3	NextSeq 500	AGATCGGAAGAGCACACGTCTGAACTCCAGTCAC	20979752	12673587	11603464	10053913	7040525
SRR8352555	Huang et al. 2019	Col-0	WT Leaf 4	HiSeq 2000	TGGAATTCTCGGGTGCCAAGG	21474462	8120413	4742824	4289445	2051580
SRR8352556	Huang et al. 2019	Col-0	WT Leaf 5	HiSeq 2000	TGGAATTCTCGGGTGCCAAGG	18083529	7884381	5003432	4532388	2202136
SRR887332	Kirkbride et al. 2019	Col-0	WT 6dpf Seed 1	Genome Analyzer II	TCGTATGCCGTCTTCTGCTTG	13034265	11890987	10997636	10943100	9178336
SRR887333	Kirkbride et al. 2019	nrpd1-4	nrpd1-4 6 dpf Seed	Genome Analyzer II	TCGTATGCCGTCTTCTGCTTG	24110177	20174902	13488941	13412924	10840821
SRR887334	Kirkbride et al. 2019	nrpd1-4xWT	nrpd1-4xWT 6dpf Seed 1	Genome Analyzer II	TCGTATGCCGTCTTCTGCTTG	22811033	20025891	14021335	13924244	11457899
SRR887335	Kirkbride et al. 2019	WTxnrpd1-4	WTxnrpd1-4 6dpf Seed 1	Genome Analyzer II	TCGTATGCCGTCTTCTGCTTG	25503161	23948072	20959478	20918170	18156251
SRR887336	Kirkbride et al. 2019	rdr2-1	rdr2-1 6dpf Seed 1	Genome Analyzer II	TCGTATGCCGTCTTCTGCTTG	23454354	20092922	13274265	13193063	11077560
SRR887337	Kirkbride et al. 2019	rdr2-1xWT	rdr2-1xWT 6dpf Seed 1	Genome Analyzer II	TCGTATGCCGTCTTCTGCTTG	24160745	21077272	14329138	14233530	11277106
SRR887338	Kirkbride et al. 2019	WTxrdr2-1	WTxrdr2-1 6dpf Seed 1	Genome Analyzer II	TCGTATGCCGTCTTCTGCTTG	26893970	24406601	21287792	21239483	18624401
SRR887339	Kirkbride et al. 2019	Col-0	WT Embryo 1	HiSeq 2000	ATCTCGTATGCCGTCTT	17287360	6577201	3573177	3473264	1362481
SRR887340	Kirkbride et al. 2019	Col-0	WT Endosperm 1	HiSeq 2000	ATCTCGTATGCCGTCTT	10540059	4451954	4225638	4192510	2656986
SRR887341	Kirkbride et al. 2019	Col-0	WT Seed Coat 1	HiSeq 2000	ATCTCGTATGCCGTCTT	15565855	7732969	5585428	5558304	2170190
SRR8497335	Kirkbride et al. 2019	WTxnrpd1-4	WTxnrpd1-4 6dpf Endosperm 1	HiSeq 4000	TGGAATTCTCGGGTGCCAAGG	69089738	20821900	11363915	10996775	5769800
SRR8497336	Kirkbride et al. 2019	WTxnrpd1-4	WTxnrpd1-4 6dpf Endosperm 2	HiSeq 4000	TGGAATTCTCGGGTGCCAAGG	73767989	23411557	13980581	13692004	9280114
SRR8497337	Kirkbride et al. 2019	WTxnrpd1-4	WTxnrpd1-4 6dpf Seed Coat 1	HiSeq 4000	TGGAATTCTCGGGTGCCAAGG	77980890	45025556	37642794	37495753	30840143
SRR8497338	Kirkbride et al. 2019	WTxnrpd1-4	WTxnrpd1-4 6dpf Seed Coat 2	HiSeq 4000	TGGAATTCTCGGGTGCCAAGG	66645094	40873105	36701799	36617934	31757259
SRR8497339	Kirkbride et al. 2019	nrpd1-4xWT	nrpd1-4xWT 6dpf Endosperm 1	HiSeq 4000	TGGAATTCTCGGGTGCCAAGG	51936154	17702674	7661515	7317151	2960712
SRR8497340	Kirkbride et al. 2019	nrpd1-4xWT	nrpd1-4xWT 6dpf Endosperm 2	HiSeq 4000	TGGAATTCTCGGGTGCCAAGG	64544342	18808998	6800365	6563181	3490969
SRR8497341	Kirkbride et al. 2019	nrpd1-4xWT	nrpd1-4 6 dpf Seed Coat 1	HiSeq 4000	TGGAATTCTCGGGTGCCAAGG	69309072	21149483	12034192	11866384	7549815
SRR8497342	Kirkbride et al. 2019	nrpd1-4xWT	nrpd1-4 6 dpf Seed Coat 2	HiSeq 4000	TGGAATTCTCGGGTGCCAAGG	53985417	21093452	11751652	11656446	8383413
Oryza Sativa
SRA Accession	Publication	Genotype	Sample	Instrument	Adapter Sequence	Reads	Trimmed Reads (19-26nt)	rfam Filtered	Chloroplast + Mitochondria Filtered	Aligned
SRR771494	Rodrigues et al. 2013	Nipponbare	Root 1	Genome Analyzer IIx	CTGTAGGCACCATCAATCGTATGCCGTCTTCTGCTTG	21009952	19242091	19217453	19145226	4997899
SRR771495	Rodrigues et al. 2013	Nipponbare	Root 2	Genome Analyzer IIx	CTGTAGGCACCATCAATCGTATGCCGTCTTCTGCTTG	22109226	14729759	14692030	14580884	8383050
SRR771496	Rodrigues et al. 2013	Nipponbare	Shoot 1	Genome Analyzer IIx	CTGTAGGCACCATCAATCGTATGCCGTCTTCTGCTTG	24449511	21706453	21630315	20714775	16009240
SRR771497	Rodrigues et al. 2013	Nipponbare	Shoot 2	Genome Analyzer IIx	CTGTAGGCACCATCAATCGTATGCCGTCTTCTGCTTG	25954323	22354730	22331733	21846045	13482218
SRR771498	Rodrigues et al. 2013	Nipponbare	Endosperm 1	Genome Analyzer IIx	CTGTAGGCACCATCAATCGTATGCCGTCTTCTGCTTG	22605850	18251051	18232476	18165936	13391914
SRR771499	Rodrigues et al. 2013	Nipponbare	Embryo 1	Genome Analyzer IIx	CTGTAGGCACCATCAATCGTATGCCGTCTTCTGCTTG	26233129	23674591	23649525	23514023	18451044

### Sheet: Table S5
Supplementary Table 5. Whole-genome Bisulfite Sequencing Samples
SRA Accession	Genotype	Sample	De-multiplexed Reads R1	De-multiplexed Reads R2	Trimmed Reads R1	Trimmed Reads R2	% Remaining
SRR10415421	R-o-18	WT Leaf 1	33843130	33843130	33603390	33603390	99.2916
SRR10415420	R-o-18	WT Leaf 2	34414305	34414305	34158981	34158981	99.2581
SRR10415419	R-o-18	WT Leaf 3	39216330	39216330	38769392	38769392	98.8603
SRR10415415	rdr2-2	rdr2-2 Leaf 1	11628562	11628562	11508606	11508606	98.9684
SRR10415414	rdr2-2	rdr2-2 Leaf 2	11929938	11929938	11796256	11796256	98.8794
SRR10415413	rdr2-2	rdr2-2 Leaf 3	15563222	15563222	15423803	15423803	99.1042
SRR10415418	R-o-18	WT Ovule 1	35677253	35677253	35271699	35271699	98.8633
SRR10415417	R-o-18	WT Ovule 2	38415932	38415932	37980388	37980388	98.8662
SRR10415416	R-o-18	WT Ovule 3	33159726	33159726	32805048	32805048	98.9304
SRR10415411	rdr2-2	rdr2-2 Ovule 1	40967810	40967810	40596515	40596515	99.0937
SRR10415410	rdr2-2	rdr2-2 Ovule 2	20865969	20865969	20701579	20701579	99.2122
SRR10415409	rdr2-2	rdr2-2 Ovule 3	36341296	36341296	36037420	36037420	99.1638
bwameth R-o-18 v2 Genome
Genotype	Sample	Deduplicated Alignments	Mapping Rate (%)	X Coverage	Merged Alignments	Merged X Coverage
R-o-18	WT Leaf 1	18626015	55.429	8.24427	55206965	24.4338
R-o-18	WT Leaf 2	16928128	49.5569	7.4622
R-o-18	WT Leaf 3	19652822	50.6916	8.72736
rdr2	rdr2-2 Leaf 1	6269689	54.4783	2.76774	20710078	9.14887
rdr2	rdr2-2 Leaf 2	6347013	53.8053	2.80331
rdr2	rdr2-2 Leaf 3	8093376	52.4733	3.57782
R-o-18	WT Ovule 1	20579511	58.3457	9.07797	61877282	27.2685
R-o-18	WT Ovule 2	22249941	58.5827	9.81152
R-o-18	WT Ovule 3	19047830	58.0637	8.37903
rdr2	rdr2-2 Ovule 1	23219250	57.1952	10.2201	56640154	24.9204
rdr2	rdr2-2 Ovule 2	12060092	58.2569	5.30229
rdr2	rdr2-2 Ovule 3	21360812	59.274	9.39806
bwameth Lambda Phage Genome
Genotype	Sample	Deduplicated Alignments	Mapping Rate %	Coverage X	Conversion Rate
R-o-18	WT Leaf 1	152409	0.453552	424.301	99.6615
R-o-18	WT Leaf 2	151897	0.444677	423.351	99.679
R-o-18	WT Leaf 3	182529	0.470807	513.691	99.6312
rdr2	rdr2-2 Leaf 1	52096	0.45267	129.236	99.6853
rdr2	rdr2-2 Leaf 2	57877	0.490639	145.218	99.6597
rdr2	rdr2-2 Leaf 3	75620	0.490281	197.128	99.6666
R-o-18	WT Ovule 1	131059	0.37157	359.72	99.6444
R-o-18	WT Ovule 2	150956	0.397458	418.581	99.6458
R-o-18	WT Ovule 3	134589	0.410269	370.144	99.6326
rdr2	rdr2-2 Ovule 1	216705	0.533802	617.997	99.6745
rdr2	rdr2-2 Ovule 2	100655	0.486219	270.594	99.6339
rdr2	rdr2-2 Ovule 3	135885	0.377066	374.587	99.6454
bwameth B. rapa Pekinesis Chloroplast Genome
Genotype	Sample	Deduplicated Alignments	Mapping Rate %	Coverage X	Conversion Rate
R-o-18	WT Leaf 1	2795963	8.32048	2724.78	99.5967
R-o-18	WT Leaf 2	5285040	15.4719	5179.36	99.6572
R-o-18	WT Leaf 3	5138237	13.2533	5050.45	99.6091
rdr2	rdr2-2 Leaf 1	1373509	11.9346	1315.22	99.6517
rdr2	rdr2-2 Leaf 2	1437346	12.1848	1375.25	99.6021
rdr2	rdr2-2 Leaf 3	2228824	14.4505	2158.62	99.6408
R-o-18	WT Ovule 1	1582830	4.48754	1518.38	99.5187
R-o-18	WT Ovule 2	1616649	4.25654	1550.08	99.511
R-o-18	WT Ovule 3	1282173	3.90846	1224.97	99.4688
rdr2	rdr2-2 Ovule 1	2087836	5.14289	2011.45	99.5498
rdr2	rdr2-2 Ovule 2	1074646	5.19113	1016.59	99.5061
rdr2	rdr2-2 Ovule 3	1599145	4.43746	1533.72	99.5096

### Sheet: Table S6
Supplementary Table 6. Methylation-sensitive qPCR primers
Primer Name	Sequence			Restriction Enzyme		Context	Amplicon (R-o-18 v2 Genome)		Siren (R-o-18 v2 Genome )
siren_1_FP	TGCATTCTTGTTGCTTTTGC			AluI		CHH	scaffold30:1028124..1028317		Cluster_49281
siren_1_RP	TCCATCAATGTGCAGCTGTT						193	bp
siren_2_FP	TTAACGGTGGCAGCCTAATC			AluI		CHH	scaffold59:425909..425980		Cluster_68782
siren_2_RP	CACATTCAGCGTGAACCAAT						71	bp
siren_3_FP	TGACAGCGTGTATGGGAAAG			HaeIII		CHH	scaffold16:1396861..1397056		Cluster_34162
siren_3_RP	ATGGACTGCGAGCAAGAGTT						195	bp
siren_4_FP	GTGCGTTCATACGGATCTGA			AvaII		CHH	scaffold11:5671103..5671246		Cluster_26485
siren_4_RP	TTGGCTTGATGGACAAGTGA						143	bp
siren_5_FP	TCCAAAGGCTTACCCAAACT			AvaII		CHH	scaffold19:1795701..1795828		Cluster_37701
siren_5_RP	AAATCCCCTGTTCCATCACTC						127	bp
siren_6_FP	GAGTTGGGGGAGACAGATGA			AluI		CHH	scaffold12:3196485..3196571		Cluster_28550
siren_6_RP	TATCAACCGAGCAGGGAGAA						86	bp
